# Geological processes mediate a subsurface microbial loop in the deep biosphere

**DOI:** 10.1101/2021.10.26.465990

**Authors:** Daniel A. Gittins, Pierre-Arnaud Desiage, Natasha Morrison, Jayne E. Rattray, Srijak Bhatnagar, Anirban Chakraborty, Jackie Zorz, Carmen Li, Oliver Horanszky, Margaret A. Cramm, Jamie Webb, Adam MacDonald, Martin Fowler, D. Calvin Campbell, Casey R. J. Hubert

## Abstract

The deep biosphere is the largest microbial habitat on Earth and features abundant bacterial endospores^1,2^. Whereas dormancy and survival at theoretical energy minima are hallmarks of subsurface microbial populations^3^, the roles of fundamental ecological processes like dispersal and selection in these environments are poorly understood^4^. Here we combine geophysics, geochemistry, microbiology and genomics to investigate biogeography in the subsurface, focusing on bacterial endospores in a deep-sea setting characterized by thermogenic hydrocarbon seepage. Thermophilic endospores in permanently cold seabed sediments above petroleum seep conduits were correlated with the presence of hydrocarbons, revealing geofluid-facilitated cell migration pathways originating in deep oil reservoirs. Genomes of thermophilic bacteria highlight adaptations to life in anoxic petroleum systems and reveal that these dormant populations are closely related to oil reservoir microbiomes from around the world. After transport out of the subsurface and into the deep-sea, thermophilic endospores re-enter the geosphere by sedimentation. Viable thermophilic endospores spanning the top several metres of the seabed correspond with total endospore counts that are similar to or exceed the global average. Burial of dormant cells enables their environmental selection in sedimentary formations where new petroleum systems establish, completing a geological microbial loop that circulates living biomass in and out of the deep biosphere.
