## Supplementary Table 1 for "Geological processes mediate a subsurface microbial loop in the deep biosphere"

### Sheet: Supplementary Table 1
Supplementary Table 1. Marine sediment core site locations and sample descriptions.
Core number‡	Expedition	Date of core collection	Latitude (decimal degrees)	Longitude (decimal degrees)	Water depth (metres below sea surface)	Core Type*	Core length (cm)	Thermogenic hydrocarbon signal†
15-3	CCGS Hudson 2015018	2015-06-28	42.0527	-64.7002	2016	PC	555.5	not detected
15-6	CCGS Hudson 2015018	2015-06-30	41.9271	-63.7164	2648	TWC	204	inconclusive
15-9	CCGS Hudson 2015018	2015-07-01	42.3086	-62.8363	2284	TWC	141	inconclusive
15-13	CCGS Hudson 2015018	2015-07-02	42.3602	-62.4655	2208	PC	902	not detected
15-16	CCGS Hudson 2015018	2015-07-04	42.7749	-61.2349	2233	PC	683	not detected
15-22	CCGS Hudson 2015018	2015-07-06	43.0131	-60.2137	2342	PC	690	not detected
15-23	CCGS Hudson 2015018	2015-07-06	43.0132	-60.2138	2342	TWC	42	not detected
16-5	CCGS Hudson 2016011	2016-06-18	41.3715	-64.5578	3262	TWC	18	not detected
16-32	CCGS Hudson 2016011	2016-06-30	42.2349	-61.5994	3400	TWC	120	inconclusive
16-40	CCGS Hudson 2016011	2016-07-02	42.8641	-60.846	2253	TWC	200.5	not detected
16-41	CCGS Hudson 2016011	2016-07-03	43.0105	-60.2118	2306	PC	344	strong
18-6	CCGS Hudson 2018041	2018-05-31	43.0073	-60.2137	2408	GC	486.5	not detected
18-7	CCGS Hudson 2018041	2018-05-31	43.0105	-60.2117	2405	GC	43	strong
18-14	CCGS Hudson 2018041	2018-06-06	42.1598	-62.3628	2782	GC	577.5	not detected
18-19	CCGS Hudson 2018041	2018-06-11	42.1621	-62.3736	2745	GC	595.5	not detected
18-21	CCGS Hudson 2018041	2018-06-12	42.4942	-62.1264	2079	GC	739	inconclusive
18-22	CCGS Hudson 2018041	2018-06-12	42.4922	-62.1289	2083	GC	512	not detected
‡ Microbial community assessed at deeper intervals in cores 15-3, 15-13 and 15-22 (cf. Supplementary Table 10). Dipicolinic acid concentration measured at intervals in cores 18-14 and 18-19 (cf. Figure 4).
*PC = piston core
*TWC = trigger weight core (releases head weight of the piston core)
*GC = gravity core
† Cf. Spplementary Table 2.
