## Supplementary Table 4 for "Geological processes mediate a subsurface microbial loop in the deep biosphere"

### Sheet: Supplementary Table 4
Supplementary Table 4. Analysis of similarity (ANOSIM) test results indicating microbial community composition differences between subsets of the 16S rRNA gene amplicon libraries for groups of core sediments.
	Incubation temperature (°C)
	40			50			60
	R	Sig.		R	Sig.		R	Sig.
Incubation day-0 vs day-28	-0.02567	0.7053		0.04305	0.1074		0.04289	0.0848
Incubation day-0 vs day-56	0.224	0.0004		0.09307	0.0136		0.1661	0.0013
Presence (n=2) vs absence (n=8) of thermogenic hydrocarbons *	0.466	0.0001		0.4965	0.0006		0.2409	0.0604
Possible occurrence (inconclusive signal) (n=4) vs absence (n=8) of thermogenic hydrocarbons *	0.1461	0.0429		0.1786	0.0173		0.1525	0.0482
* Based on geochemical analysis of core intervals
