## Supplementary Table 5 for "Geological processes mediate a subsurface microbial loop in the deep biosphere"

### Sheet: Supplementary Table 5
Supplementary Table 5. IndicSpecies Stat values of significant associations (P < 0.05) of Fimicutes ASVs to sediments with geochemical evidence of thermogenic hydrocarbons (n = 2) when tested against sediments without geochemical evidence of thermogenic hydrocarbons (n = 8) after combined 28 and 56 days of incubation.
Incubation at 40°C						Incubation at 50°C						Incubation at 60°C
ASV	Taxonomy assignment - Silva (v 138)	IndicSpecies Stat	P value	Hydrocarbon association		ASV	Taxonomy assignment - Silva (v 138)	IndicSpecies Stat	P value	Hydrocarbon association		ASV	Taxonomy assignment - Silva (v 138)	IndicSpecies Stat	P value	Hydrocarbon association
ASV60	Bacteria(100);Firmicutes(100);Clostridia(100);Peptostreptococcales-Tissierellales(100);Caminicellaceae(100);Paramaledivibacter(100)	0.471711	0.01	HC-positive		ASV1710	Bacteria(100);Firmicutes(100);Bacilli(100);Paenibacillales(100);Paenibacillaceae(100);Thermobacillus(96)	0.325854	0.005	HC-positive		ASV70	Bacteria(100);Firmicutes(100);Desulfotomaculia(100);Ammonifexales(100);Desulforudaceae(100);Candidatus_Desulforudis(100)	0.301618	0.005	HC-positive
ASV43	Bacteria(100);Firmicutes(100);Clostridia(100);Peptostreptococcales-Tissierellales(100);Caminicellaceae(73);Caminicella(56)	0.408442	0.005	HC-positive		ASV147	Bacteria(100);Firmicutes(100);Clostridia(100);Peptostreptococcales-Tissierellales(100);Peptostreptococcales-Tissierellales_fa(100);Caloranaerobacter(98)	0.314678	0.005	HC-positive		ASV616	Bacteria(100);Firmicutes(100);Bacilli(100);Bacillales(100);Bacillaceae(100);Caldibacillus(100)	0.296025	0.045	HC-positive
ASV496	Bacteria(100);Firmicutes(100);Clostridia(90);Caldicoprobacterales(86);Caldicoprobacteraceae(86);Caldicoprobacter(86)	0.390909	0.01	HC-positive		ASV13	Bacteria(100);Firmicutes(100);Desulfotomaculia(100);Desulfotomaculales(100);Desulfotomaculales_fa(100);Desulfohalotomaculum(100)	0.312949	0.005	HC-positive		ASV252	Bacteria(100);Firmicutes(100);Symbiobacteriia(100);Symbiobacteriales(100);Symbiobacteraceae(100);Symbiobacterium(100)	0.286425	0.025	HC-positive
ASV279	Bacteria(100);Firmicutes(100);Clostridia(95);Caldicoprobacterales(89);Caldicoprobacteraceae(89);Caldicoprobacter(89)	0.383102	0.01	HC-positive		ASV1677	Bacteria(100);Firmicutes(100);Bacilli(100);Paenibacillales(100);Paenibacillaceae(100);Thermobacillus(94)	0.310152	0.005	HC-positive		ASV237	Bacteria(100);Firmicutes(100);Symbiobacteriia(100);Symbiobacteriales(100);Symbiobacteraceae(100);Symbiobacterium(100)	0.277503	0.025	HC-positive
ASV41	Bacteria(100);Firmicutes(100);Clostridia(100);Peptostreptococcales-Tissierellales(100);Caminicellaceae(100);Paramaledivibacter(100)	0.34499	0.005	HC-positive		ASV438	Bacteria(100);Firmicutes(100);Desulfotomaculia(100);Desulfotomaculales(100);Desulfallas-Sporotomaculum(100)	0.300682	0.04	HC-positive		ASV963	Bacteria(100);Firmicutes(100);Bacilli(100);Bacillales(100);Bacillaceae(100);Caldibacillus(100)	0.25143	0.035	HC-positive
ASV1409	Bacteria(100);Firmicutes(100);Bacilli(100);Thermoactinomycetales(100);Thermoactinomycetaceae(100);Thermoactinomyces(98)	0.303353	0.01	HC-positive		ASV151	Bacteria(100);Firmicutes(100);Desulfotomaculia(100);Desulfotomaculales(100);Desulfallas-Sporotomaculum(100)	0.300344	0.025	HC-positive		ASV299	Bacteria(100);Firmicutes(100);Desulfotomaculia(100);Desulfotomaculales(100);Desulfotomaculales_fa(100);Desulfohalotomaculum(100)	0.249811	0.045	HC-positive
ASV45	Bacteria(100);Firmicutes(100);Desulfotomaculia(100);Desulfotomaculales(100);Desulfallas-Sporotomaculum(100)	0.301934	0.01	HC-positive		ASV516	Bacteria(100);Firmicutes(100);Clostridia(100);Peptostreptococcales-Tissierellales(100);Peptostreptococcales-Tissierellales_fa(99);Caloranaerobacter(95)	0.299699	0.045	HC-positive		ASV9	Bacteria(100);Firmicutes(100);Bacilli(100);Bacillales(100);Bacillaceae(100);Vulcanibacillus(100)	0.237356	0.025	HC-positive
ASV413	Bacteria(100);Firmicutes(100);Desulfotomaculia(100);Desulfotomaculales(100);Desulfallas-Sporotomaculum(100)	0.301338	0.02	HC-positive		ASV615	Bacteria(100);Firmicutes(100);Clostridia(100);Peptostreptococcales-Tissierellales(100);Peptostreptococcales-Tissierellales_fa(99);Caloranaerobacter(96)	0.299369	0.045	HC-positive		ASV575	Bacteria(100);Firmicutes(100);Desulfotomaculia(100);Desulfotomaculales(100);Desulfotomaculales_fa(100);Desulfohalotomaculum(100)	0.233075	0.045	HC-positive
ASV2086	Bacteria(100);Firmicutes(100);Bacilli(100);Thermoactinomycetales(100);Thermoactinomycetaceae(100);Thermoactinomyces(99)	0.301277	0.02	HC-positive		ASV412	Bacteria(100);Firmicutes(100);Desulfotomaculia(100);Desulfotomaculales(100);Desulfallas-Sporotomaculum(100)	0.299144	0.04	HC-positive
ASV1752	Bacteria(100);Firmicutes(100);Bacilli(100);Thermoactinomycetales(100);Thermoactinomycetaceae(100);Thermoactinomyces(100)	0.300871	0.02	HC-positive		ASV67	Bacteria(100);Firmicutes(100);Bacilli(100);Thermoactinomycetales(100);Thermoactinomycetaceae(100);Thermoactinomyces(96)	0.29821	0.04	HC-positive
ASV2045	Bacteria(100);Firmicutes(100);Clostridia(100);Peptostreptococcales-Tissierellales(100);Caminicellaceae(100);Paramaledivibacter(100)	0.300579	0.02	HC-positive		ASV366	Bacteria(100);Firmicutes(100);Clostridia(100);Peptostreptococcales-Tissierellales(100);Peptostreptococcales-Tissierellales_fa(100);Caloranaerobacter(100)	0.296463	0.045	HC-positive
ASV795	Bacteria(100);Firmicutes(100);Bacilli(100);Thermoactinomycetales(100);Thermoactinomycetaceae(100);Thermoactinomyces(100)	0.299977	0.02	HC-positive		ASV775	Bacteria(100);Firmicutes(100);Desulfotomaculia(100);Desulfotomaculales(100);Desulfotomaculales_fa(100);Desulfohalotomaculum(100)	0.29598	0.025	HC-positive
ASV1459	Bacteria(100);Firmicutes(100);Bacilli(100);Bacillales(100);Bacillaceae(99);Bacillus(93)	0.299194	0.035	HC-positive		ASV30	Bacteria(100);Firmicutes(100);Bacilli(100);Bacillales(100);Bacillaceae(100);Vulcanibacillus(96)	0.294248	0.04	HC-positive
ASV220	Bacteria(100);Firmicutes(100);Bacilli(100);Bacillales(100);Bacillaceae(95);Bacillus(88)	0.293735	0.035	HC-positive		ASV910	Bacteria(100);Firmicutes(100);Desulfotomaculia(100);Desulfotomaculales(100);Desulfotomaculales_fa(100);Desulfohalotomaculum(100)	0.294232	0.025	HC-positive
ASV196	Bacteria(100);Firmicutes(100);Desulfotomaculia(100);Desulfotomaculales(100);Desulfallas-Sporotomaculum(100);BRH-c8a(100)	0.281242	0.045	HC-positive		ASV655	Bacteria(100);Firmicutes(100);Desulfotomaculia(100);Desulfotomaculales(100);Desulfotomaculales_fa(100);Desulfohalotomaculum(100)	0.290729	0.04	HC-positive
ASV165	Bacteria(100);Firmicutes(100);Clostridia(100);Peptostreptococcales-Tissierellales(100);Caminicellaceae(100);Paramaledivibacter(96)	0.278744	0.045	HC-positive		ASV885	Bacteria(100);Firmicutes(100);Limnochordia(100);Limnochordales(100);Limnochordaceae(100);Limnochorda(100)	0.24725	0.04	HC-positive
ASV451	Bacteria(100);Firmicutes(100);Desulfotomaculia(100);Desulfotomaculales(100);Desulfotomaculales_fa(100);Desulfofarcimen(100)	0.270808	0.045	HC-positive
ASV1878	Bacteria(100);Firmicutes(100);Desulfotomaculia(100);Desulfotomaculales(100);Desulfotomaculales_fa(100);Desulfofarcimen(100)	0.25652	0.045	HC-positive
ASV70	Bacteria(100);Firmicutes(100);Desulfotomaculia(100);Ammonifexales(100);Desulforudaceae(100);Candidatus_Desulforudis(100)	0.20252	0.04	HC-positive
