## Supplementary Table 7 for "Geological processes mediate a subsurface microbial loop in the deep biosphere"

### Sheet: Supplementary Table 7
Supplementary Table 7. Metagenome-assembled genomes (MAGs)
Sample	ID	Taxonomic classification - GTDB-Tk (v 1.3.0)*	Completeness (%)	Contamination (%)	Genome size (Mbp)	GC	Strain heterogeneity	Predicted genes	Coding density
18-7 56 d 40 (2)	Bin 10	Bacteria;Firmicutes;Clostridia;Peptostreptococcales;Caminicellaceae	99.29	0.71	2.83064	0.309097	0	2693	0.873636
Coassembly	Bin 4	Bacteria;Firmicutes;Clostridia;Peptostreptococcales;Caminicellaceae	98.58	0.71	2.8116	0.308995	0	2723	0.876547
16-41 56 d 40 (3)	Bin 8	Bacteria;Firmicutes;Clostridia;Peptostreptococcales;Caminicellaceae	70.57	0	1.42962	0.304893	0	1422	0.881824
16-41 56 d 40 (3)	Bin 1	Bacteria;Firmicutes;Clostridia;Peptostreptococcales;Caminicellaceae	29.08	0.35	1.45835	0.314062	0	1355	0.860687
18-7 56 d 40 (2)	Bin 11	Bacteria;Firmicutes;Clostridia;Peptostreptococcales;Caminicellaceae;Maledivibacter	100	2.84	5.02867	0.315343	0	4564	0.851578
Coassembly	Bin 38	Bacteria;Firmicutes;Clostridia;Peptostreptococcales;Caminicellaceae;Maledivibacter	99.29	4.96	5.01264	0.315671	0	4546	0.850782
16-41 56 d 40 (3)	Bin 11	Bacteria;Firmicutes;Desulfotomaculia;Ammonifexales;Desulforudaceae;SURF-60	99.68	0.64	2.16834	0.572258	0	2181	0.887894
18-7 56 d 60 (2)	Bin 7	Bacteria;Firmicutes;Desulfotomaculia;Ammonifexales;Desulforudaceae;SURF-60	97.77	0.64	2.26033	0.570819	0	2241	0.881267
Coassembly	Bin 6	Bacteria;Firmicutes;Desulfotomaculia;Ammonifexales;Desulforudaceae;SURF-60	92.68	0.64	2.18515	0.569304	0	2187	0.879334
18-7 56 d 40 (2)	Bin 5	Bacteria;Firmicutes;Desulfotomaculia;Desulfotomaculales;Desulfotomaculaceae	95.64	0.63	2.33372	0.438098	0	2395	0.883548
18-7 56 d 50 (3)	Bin 3	Bacteria;Firmicutes;Desulfotomaculia;Desulfotomaculales;Desulfotomaculaceae	99.91	1.98	2.64641	0.438243	75	2700	0.878341
Coassembly	Bin 1	Bacteria;Firmicutes;Desulfotomaculia;Desulfotomaculales;Desulfotomaculaceae	99.59	2.53	2.61099	0.437876	66.67	2624	0.880873
18-7 56 d 50 (3)	Bin 2	Bacteria;Firmicutes;Desulfotomaculia;Desulfotomaculales;Desulfotomaculaceae	65.46	1	1.5218	0.437975	66.67	1710	0.887428
16-41 56 d 40 (3)	Bin 6	Bacteria;Firmicutes;Bacilli;Bacillales;Bacillaceae;Bacillus	99.07	1.62	4.30427	0.419697	16.67	4459	0.846012
Coassembly	Bin 16	Bacteria;Firmicutes;Bacilli;Bacillales;Bacillaceae;Bacillus	98.7	1.62	4.23148	0.419982	16.67	4383	0.847986
*Taxonomic classification defined by topology and ANI
Supplementary Table 7. MAG to amplicon sequence variant (ASV) correlation
Sample	ID	16S rRNA taxonomic assignment - Silva (v 138)**	16S rRNA gene length (bp)	Aligned ASV	Alignment length (bp)	Mismatches	ASV taxonomic assignment - Silva (v 138)							Number of corresponding ASVs in sample	ASVs in sample	Most abundant ASV in sample	ASV abundance (16S rRNA relative abundance)	Indicator species	dRep compare cluster	phyloFlash classification of corresponding sample
18-7 56 d 40 (2)	Bin 10	Bacteria(100);Firmicutes(100);Clostridia(100);Peptostreptococcales-Tissierellales(100);Caminicellaceae(93);Caminicellaceae_unclassified(92)	1513	alignment identity <100										3	43, 60, 1563	60	31.1	yes	3	Bacteria(100);Firmicutes(100);Clostridia(100);Peptostreptococcales-Tissierellales(100);Caminicellaceae(73);Caminicella(56)
Coassembly	Bin 4	Bacteria(98);Firmicutes(83);Clostridia(82);Clostridia_unclassified(81);Clostridia_unclassified(81);Clostridia_unclassified(81)	292	no overlap with recovered 16S rRNA gene															3
16-41 56 d 40 (3)	Bin 8		not recovered	no recovered 16S rRNA gene										2	43, 104	43	38.19	yes	3	Bacteria(100);Firmicutes(100);Clostridia(100);Peptostreptococcales-Tissierellales(100);Caminicellaceae(73);Caminicella(56)
16-41 56 d 40 (3)	Bin 1	Bacteria(100);Firmicutes(100);Clostridia(100);Peptostreptococcales-Tissierellales(100);Caminicellaceae(96);Caminicella(95)	1513	ASV43	402	0	Bacteria(100);Firmicutes(100);Clostridia(100);Peptostreptococcales-Tissierellales(100);Caminicellaceae(73);Caminicella(56)							1	43	43	38.1884	yes	-	Bacteria(100);Firmicutes(100);Clostridia(100);Peptostreptococcales-Tissierellales(100);Caminicellaceae(73);Caminicella(56)
18-7 56 d 40 (2)	Bin 11	Bacteria(97.1);Firmicutes(83);Clostridia(81);Clostridia_unclassified(80);Clostridia_unclassified(80);Clostridia_unclassified(80)	292	no overlap with recovered 16S rRNA gene										2	60, 1563	60	31.0993	yes	2
Coassembly	Bin 38	Bacteria(100);Firmicutes(100);Clostridia(100);Peptostreptococcales-Tissierellales(100);Caminicellaceae(90);Paramaledivibacter(90)	1531	ASV60	402	0	Bacteria(100);Firmicutes(100);Clostridia(100);Peptostreptococcales-Tissierellales(100);Caminicellaceae(100);Paramaledivibacter(100)												2
16-41 56 d 40 (3)	Bin 11	Bacteria(100);Firmicutes(100);Desulfotomaculia(100);Ammonifexales(100);Desulforudaceae(100);Candidatus_Desulforudis(100)	1565	ASV70	428	0	Bacteria(100);Firmicutes(100);Desulfotomaculia(100);Ammonifexales(100);Desulforudaceae(100);Candidatus_Desulforudis(100)							1	70	70	2.98108	yes	1	Bacteria(100);Firmicutes(100);Desulfotomaculia(100);Ammonifexales(100);Desulforudaceae(100);Candidatus_Desulforudis(100)
18-7 56 d 60 (2)	Bin 7	Bacteria(100);Firmicutes(100);Desulfotomaculia(100);Ammonifexales(100);Desulforudaceae(100);Candidatus_Desulforudis(100)	1565	ASV70	428	0	Bacteria(100);Firmicutes(100);Desulfotomaculia(100);Ammonifexales(100);Desulforudaceae(100);Candidatus_Desulforudis(100)							2	70, 3129	70	83.4007	yes	1
Coassembly	Bin 6	Bacteria(100);Firmicutes(99);Firmicutes_unclassified(98);Firmicutes_unclassified(98);Firmicutes_unclassified(98);Firmicutes_unclassified(98)	1448	alignment identity <100															1
18-7 56 d 40 (2)	Bin 5	Bacteria(100);Firmicutes(99);Desulfotomaculia(94);Desulfotomaculales(93);Desulfotomaculales_fa(93);Desulfohalotomaculum(93)	366	no overlap with recovered 16S rRNA gene										2	13, 4589	13	3.00532	yes	4	Bacteria(100);Firmicutes(100);Desulfotomaculia(100);Desulfotomaculales(100);Desulfotomaculales_fa(100);Desulfohalotomaculum(100)
18-7 56 d 50 (3)	Bin 3	Bacteria(100);Firmicutes(99);Desulfotomaculia(91);Desulfotomaculales(90);Desulfotomaculales_fa(90);Desulfohalotomaculum(90)	375	no overlap with recovered 16S rRNA gene										5	2, 13, 2013, 290, 27498	13	35.047	yes	4	Bacteria(100);Firmicutes(100);Desulfotomaculia(100);Desulfotomaculales(100);Desulfotomaculales_fa(100);Desulfohalotomaculum(100)
Coassembly	Bin 1		not recovered	no recovered 16S rRNA gene															4
18-7 56 d 50 (3)	Bin 2	Bacteria(100);Firmicutes(95);Desulfotomaculia(91);Desulfotomaculales(91);Desulfotomaculales_fa(91);Desulfohalotomaculum(90)	374	no overlap with recovered 16S rRNA gene										5	2, 13, 2013, 290, 27498	13	35.047	yes	-	Bacteria(100);Firmicutes(100);Desulfotomaculia(100);Desulfotomaculales(100);Desulfotomaculales_fa(100);Desulfohalotomaculum(100)
16-41 56 d 40 (3)	Bin 6		not recovered	no recovered 16S rRNA gene										2	220, 1459	220	9.85507	yes	5
Coassembly	Bin 16		not recovered	no recovered 16S rRNA gene															5
**Taxonomic assignment if 16S rRNA gene recovered from metagenome bin
